# Secretome analysis of oligodendrocytes and precursors reveals their roles as contributors to the extracellular matrix and potential regulators of inflammation

**DOI:** 10.1101/2024.07.22.604699

**Authors:** Marlesa I. Godoy, Vijaya Pandey, James A. Wohlschlegel, Ye Zhang

## Abstract

Oligodendrocytes form myelin that ensheaths axons and accelerates the speed of action potential propagation. Oligodendrocyte progenitor cells (OPCs) proliferate and replenish oligodendrocytes. While the myelin-forming role of oligodendrocytes and OPCs is well-established, potential additional roles of these cells are yet to be fully explored. Here, we analyzed the secreted proteome of oligodendrocytes and OPCs *in vitro* to determine whether these cell types are major sources of secreted proteins in the central nervous system (CNS). Interestingly, we found that both oligodendrocytes and OPCs secret various extracellular matrix proteins. Considering the critical role of neuroinflammation in neurological disorders, we evaluated the responses and potential contributions of oligodendrocytes and OPCs to this process. By characterizing the secreted proteomes of these cells after pro-inflammatory cytokine treatment, we discovered the secretion of immunoregulators such as C2 and B2m. This finding sheds new light on the hitherto underappreciated role of oligodendrocytes and OPCs in actively modulating neuroinflammation. Our study provides a comprehensive and unbiased proteomic dataset of proteins secreted by oligodendrocyte and OPC under both physiological and inflammatory conditions. It revealed the potential of these cells to secrete matrix and signaling molecules, highlighting their multifaceted function beyond their conventional myelin-forming roles.
