## Supplemental Table 2 for "Secretome analysis of oligodendrocytes and precursors reveals their roles as contributors to the extracellular matrix and potential regulators of inflammation"

### Sheet: Unique and Shared Proteins
Gene	Intensity.OPC_6H_C1	Intensity.OPC_6H_C2	Intensity.OPC_6H_C3	Intensity.OPC_48H_C1	Intensity.OPC_48H_C2	Intensity.OPC_48H_C3	Intensity.OPC_5d_C1	Intensity.OPC_5d_C2	countif		Gene	Intensity.Oligo_6H_C1	Intensity.Oligo_6H_C2	Intensity.Oligo_6H_C3	Intensity.Oligo_48H_C1	Intensity.Oligo_48H_C2	Intensity.Oligo_48H_C3	Intensity.OL_5d_C1	Intensity.OL_5d_C2	Intensity.OL_5d_C3	countif
Ptprz1	22.7348	23.829	25.3249	24.726	25.1937	26.7561	28.1762	27.696	8		Tnr	20.7585	22.8311	22.0997	25.9806	22.4596	23.0699	26.0565	25.0593	26.4485	9
Spon1	24.513	20.4356	21.6001	25.9558	26.6058	26.6983	27.6315	28.1361	8		App	20.5358	0	0	26.1642	21.5201	23.7049	28.7924	28.0478	29.4951	7
Fn1	25.7956	25.177	20.5259	23.7562	23.94	0	21.3335	23.6555	7		Adamts4	0	0	0	22.2821	20.307	22.1623	26.5337	25.9313	26.1183	6
Hsp90ab1	23.271	23.6696	0	21.0143	21.6027	20.809	24.5711	23.9955	7		Cst3	0	0	21.4517	25.222	0	24.0953	27.6364	27.7887	27.5835	6
Ptn	0	21.3241	23.1958	25.3466	25.5916	26.1454	26.981	26.9032	7		Pnlip	0	0	0	27.9282	25.3356	26.2405	29.7129	29.0862	29.3047	6
A1m	26.8073	26.3846	22.5977	24.0583	23.4753	0	0	21.7618	6		Bcan	0	0	0	25.2149	0	22.7655	26.4924	26.1242	26.9023	5
Ncan	0	20.8593	0	22.8815	23.4549	21.1922	28.2556	27.4496	6		Ctsl	0	0	0	25.1851	0	23.462	29.4266	28.8423	29.1208	5
Ppia	21.7642	22.3194	23.5315	0	0	22.1929	22.4889	23.1565	6		Enpp2	0	0	0	25.1235	22.1559	0	27.2056	26.7117	26.0752	5
Serpine2	0	0	22.4948	25.3351	25.7473	25.2894	27.6123	27.936	6		Lgi3	0	0	0	23.7998	0	23.2784	26.6849	25.6184	26.036	5
Apob	25.9619	26.7503	22.6009	0	24.7532	0	21.9333	0	5		Sema3d	0	0	0	22.1775	20.0159	0	23.0641	24.1568	21.9227	5
Col1a1	24.5234	24.8653	0	21.6389	22.8143	0	0	21.8969	5		Serpine2	0	0	0	24.9608	0	19.7148	26.673	26.2548	26.406	5
Cst3	0	0	0	25.5972	26.5484	25.9905	28.1844	27.9274	5		Vcan	0	0	0	22.7296	0	21.2548	22.9146	23.8672	23.948	5
Gpc1	0	0	0	20.0587	17.1512	20.8848	24.0161	20.0975	5		Spon1	0	0	0	21.6712	0	0	24.3093	24.107	22.269	4
Pdgfa	26.536	26.2216	23.375	21.3818	0	0	0	20.8777	5		Tcn2	0	0	0	20.8875	0	0	25.2776	23.796	24.5975	4
Pnlip	0	0	0	23.7962	24.6206	23.9515	29.3074	29.4958	5		Apod	0	0	0	0	0	0	22.8018	23.8299	21.3784	3
Serpinc1	24.6053	24.6273	0	23.5139	22.0171	0	0	21.3369	5		Asah1	0	0	0	0	0	0	21.1743	21.6611	21.3037	3
App	0	0	0	23.009	0	22.5059	28.2006	28.3538	4		Fabp5	0	0	0	0	0	0	21.7796	24.2455	20.8059	3
Col1a2	24.5703	23.3703	0	22.4598	21.6319	0	0	0	4		Gsn	0	0	0	0	0	0	25.6908	24.6555	25.5319	3
Col4a1	21.7373	0	0	20.6513	0	21.6661	0	22.2507	4		Masp1	0	0	0	0	0	0	22.3862	23.9257	23.9095	3
Comp	25.5126	26.1878	0	0	0	0	22.2424	24.3418	4		Nid1	0	0	0	0	0	0	22.6739	21.6443	23.4525	3
Cpe	0	0	0	21.6355	0	21.8843	25.9871	26.2194	4		Pcolce	0	0	0	0	0	0	24.9643	23.6442	23.6651	3
Dnase1	26.8397	26.4449	0	0	24.2083	0	0	23.5844	4		Ptn	0	0	0	0	0	0	25.4714	24.9843	24.9306	3
Enpp2	22.7597	22.6285	0	0	0	0	27.8757	28.7152	4		Scrg1	0	0	0	0	0	22.0496	22.1368	0	21.0586	3
Sparcl1	0	0	0	0	23.0842	23.1155	27.4939	27.3703	4		Sdcbp	0	0	0	0	0	0	21.6963	20.7217	21.9056	3
Ctsl	0	0	0	0	0	21.6938	25.1083	25.4683	3		Cpe	0	0	0	0	0	0	24.9553	23.6537	0	2
Hnrnpa2b1	0	0	23.0069	0	0	22.4136	0	22.1835	3		Ctsb	0	0	0	0	0	0	21.602	0	24.284	2
Klkb1	24.6548	23.4143	0	22.2699	0	0	0	0	3		Gpc1	0	0	0	0	0	0	22.144	0	23.5757	2
Lgi3	0	0	0	0	0	18.8633	24.8499	25.1144	3		Hnrnpa2b1	0	0	0	0	0	0	0	20.0265	22.1857	2
Sdcbp	0	0	0	0	0	21.5181	23.1989	21.9354	3		Plod3	0	0	0	0	0	0	20.6888	0	20.7696	2
Smoc1	0	0	0	0	0	23.351	24.4668	24.3815	3		Atrn	0	0	0	0	0	0	0	0	22.13	1
Agrn	0	0	0	0	0	0	21.4084	19.8614	2		Cd9	0	0	0	21.0951	0	0	0	0	0	1
Apoe	0	0	0	0	0	0	26.8979	26.5534	2		Col11a1	0	0	0	0	0	0	0	0	21.4417	1
Bcan	0	0	0	0	0	0	28.0483	28.2829	2		Col11a2	0	0	0	0	0	0	0	0	22.2979	1
Cd9	0	0	0	0	0	0	24.8484	23.5647	2		Dpp7	0	0	0	0	0	0	0	0	22.674	1
Col11a1	0	24.0596	0	0	0	0	0	20.8785	2		Hsp90ab1	0	0	0	0	0	0	0	21.9439	0	1
Gpi	0	0	0	0	0	0	22.2132	22.9066	2		Npc2	0	0	0	0	0	0	0	0	24.4586	1
Igfbp2	0	0	0	0	0	0	22.7184	21.2017	2		Qsox1	0	0	0	0	0	0	0	0	21.7205	1
Igfbp5	0	0	0	0	0	0	23.6765	21.641	2		Timp1	0	0	0	0	0	0	0	23.3013	0	1
Masp1	0	0	0	0	0	0	22.5005	21.7801	2		A1m	0	0	0	0	0	0	0	0	0	0
Nid1	0	0	0	0	0	0	22.7318	25.5713	2		Agrn	0	0	0	0	0	0	0	0	0	0
Plod3	0	0	0	0	0	0	19.8701	20.1058	2		Apob	0	0	0	0	0	0	0	0	0	0
Sema3a	0	0	0	0	0	0	22.5484	22.1369	2		Apoe	0	0	0	0	0	0	0	0	0	0
Sema3d	0	0	0	0	0	0	21.975	22.2732	2		B2m	0	0	0	0	0	0	0	0	0	0
Spock2	0	0	0	0	0	21.0969	23.5419	0	2		C2	0	0	0	0	0	0	0	0	0	0
Tcn2	0	0	0	0	0	0	23.4815	25.2143	2		C3	0	0	0	0	0	0	0	0	0	0
Tgfbi	25.1248	22.5869	0	0	0	0	0	0	2		C4a	0	0	0	0	0	0	0	0	0	0
Thbs4	24.6224	25.1578	0	0	0	0	0	0	2		Calr	0	0	0	0	0	0	0	0	0	0
Timp1	0	0	0	0	0	0	23.0778	23.8042	2		Ccl7	0	0	0	0	0	0	0	0	0	0
Tnr	0	0	0	0	0	0	28.1988	28.4984	2		Cfb	0	0	0	0	0	0	0	0	0	0
Vcan	0	0	0	0	0	0	26.4288	26.4776	2		Col1a1	0	0	0	0	0	0	0	0	0	0
Adamts4	0	0	0	0	0	0	0	21.313	1		Col1a2	0	0	0	0	0	0	0	0	0	0
Apod	0	0	0	0	0	0	0	23.4551	1		Col2a1	0	0	0	0	0	0	0	0	0	0
Asah1	0	0	0	0	0	0	0	20.9342	1		Col4a1	0	0	0	0	0	0	0	0	0	0
C3	0	0	0	0	0	0	0	19.4459	1		Col4a2	0	0	0	0	0	0	0	0	0	0
Col2a1	23.3124	0	0	0	0	0	0	0	1		Comp	0	0	0	0	0	0	0	0	0	0
Col4a2	0	0	0	0	0	0	0	24.3558	1		Cp	0	0	0	0	0	0	0	0	0	0
Ctsb	0	0	0	0	0	0	22.4998	0	1		Cxcl10	0	0	0	0	0	0	0	0	0	0
Hspa1a	0	20.9701	0	0	0	0	0	0	1		Cxcl9	0	0	0	0	0	0	0	0	0	0
Qsox1	0	0	0	0	0	0	0	20.7666	1		Dnase1	0	0	0	0	0	0	0	0	0	0
Timp2	0	0	0	0	0	0	22.243	0	1		Fn1	0	0	0	0	0	0	0	0	0	0
Txn	22.1332	0	0	0	0	0	0	0	1		Gpi	0	0	0	0	0	0	0	0	0	0
Atrn	0	0	0	0	0	0	0	0	0		Hmgb2	0	0	0	0	0	0	0	0	0	0
B2m	0	0	0	0	0	0	0	0	0		Hspa1a	0	0	0	0	0	0	0	0	0	0
C2	0	0	0	0	0	0	0	0	0		Htra1	0	0	0	0	0	0	0	0	0	0
C4a	0	0	0	0	0	0	0	0	0		Ifng	0	0	0	0	0	0	0	0	0	0
Calr	0	0	0	0	0	0	0	0	0		Igfbp2	0	0	0	0	0	0	0	0	0	0
Ccl7	0	0	0	0	0	0	0	0	0		Igfbp5	0	0	0	0	0	0	0	0	0	0
Cfb	0	0	0	0	0	0	0	0	0		Klkb1	0	0	0	0	0	0	0	0	0	0
Col11a2	0	0	0	0	0	0	0	0	0		Lgals3bp	0	0	0	0	0	0	0	0	0	0
Cp	0	0	0	0	0	0	0	0	0		Nampt	0	0	0	0	0	0	0	0	0	0
Cxcl10	0	0	0	0	0	0	0	0	0		Ncan	0	0	0	0	0	0	0	0	0	0
Cxcl9	0	0	0	0	0	0	0	0	0		Pdgfa	0	0	0	0	0	0	0	0	0	0
Dpp7	0	0	0	0	0	0	0	0	0		Ppia	0	0	0	0	0	0	0	0	0	0
Fabp5	0	0	0	0	0	0	0	0	0		Ptprz1	0	0	0	0	0	0	0	0	0	0
Gsn	0	0	0	0	0	0	0	0	0		Sema3a	0	0	0	0	0	0	0	0	0	0
Hmgb2	0	0	0	0	0	0	0	0	0		Serpinc1	0	0	0	0	0	0	0	0	0	0
Htra1	0	0	0	0	0	0	0	0	0		Serping1	0	0	0	0	0	0	0	0	0	0
Ifng	0	0	0	0	0	0	0	0	0		Smoc1	0	0	0	0	0	0	0	0	0	0
Lgals3bp	0	0	0	0	0	0	0	0	0		Sparcl1	0	0	0	0	0	0	0	0	0	0
Nampt	0	0	0	0	0	0	0	0	0		Spock1	0	0	0	0	0	0	0	0	0	0
Npc2	0	0	0	0	0	0	0	0	0		Spock2	0	0	0	0	0	0	0	0	0	0
Pcolce	0	0	0	0	0	0	0	0	0		Spp2	0	0	0	0	0	0	0	0	0	0
Scrg1	0	0	0	0	0	0	0	0	0		Tgfbi	0	0	0	0	0	0	0	0	0	0
Serping1	0	0	0	0	0	0	0	0	0		Thbs4	0	0	0	0	0	0	0	0	0	0
Spock1	0	0	0	0	0	0	0	0	0		Timp2	0	0	0	0	0	0	0	0	0	0
Spp2	0	0	0	0	0	0	0	0	0		Txn	0	0	0	0	0	0	0	0	0	0
	3 or more	OPC	Oligo
		App	App
	10 shared	Cst3	Cst3
		Ctsl	Ctsl
	OPC 20	Enpp2	Enpp2
	OL 14	Lgi3	Lgi3
		Pnlip	Pnlip
		Ptn	Ptn
		Sdcbp	Sdcbp
		Serpine2	Serpine2
		Spon1	Spon1
		Ptprz1	Tnr
		Fn1	Vcan
		Hsp90ab1	Apod
		A1m	Fabp5
		Ncan	Scrg1
		Ppia	Adamts4
		Apob	Bcan
		Col1a1	Sema3d
		Gpc1	Tcn2
		Pdgfa	Asah1
		Serpinc1	Gsn
		Col1a2	Masp1
		Col4a1	Nid1
		Comp	Pcolce
		Cpe
		Dnase1
		Sparcl1
		Hnrnpa2b1
		Klkb1
		Smoc1
