## Supplemental Table 3 for "Secretome analysis of oligodendrocytes and precursors reveals their roles as contributors to the extracellular matrix and potential regulators of inflammation"

### Sheet: OPC_Norm_filtered_STRING
Gene	Intensity.OPC_6H_C1	Intensity.OPC_6H_C2	Intensity.OPC_6H_C3	Intensity.OPC_48H_C1	Intensity.OPC_48H_C2	Intensity.OPC_48H_C3	Intensity.OPC_5d_C1	Intensity.OPC_5d_C2
A1m	26.065	25.7563	24.5395	24.7897	21.1892	0	0	2.68591
Adamts4	0	0	0	0	0	0	0	1.33206
Agrn	0	0	0	0	0	0	2.68591	1.24134
Apob	25.4749	26.4266	24.7897	0	24.7897	0	2.69814	0
Apod	0	0	0	0	0	0	0	4.17716
Apoe	0	0	0	0	0	0	20.4397	20.4397
App	0	0	0	21.1892	0	22.6387	25.7563	25.4749
Asah1	0	0	0	0	0	0	0	1.30839
Bcan	0	0	0	0	0	0	24.5395	25.0523
C3	0	0	0	0	0	0	0	1.21537
Cd9	0	0	0	0	0	0	15.2752	4.20845
Col11a1	0	21.1892	0	0	0	0	0	1.30491
Col1a1	20.7994	24.2717	0	18.8208	20.4397	0	0	2.73209
Col1a2	20.9875	18.8208	0	20.7994	18.5652	0	0	0
Col2a1	18.8208	0	0	0	0	0	0	0
Col4a1	10.9731	0	0	15.2752	0	18.8208	0	2.77666
Col4a2	0	0	0	0	0	0	0	7.04285
Comp	24.7897	25.0523	0	0	0	0	2.75929	5.69717
Cpe	0	0	0	18.5652	0	20.7994	18.5652	18.5652
Cst3	0	0	0	26.065	26.065	25.4749	25.0523	24.2717
Ctsb	0	0	0	0	0	0	2.79623	0
Ctsl	0	0	0	0	0	20.4397	18.1152	15.4742
Dnase1	26.4266	26.065	0	0	24.2717	0	0	4.21723
Enpp2	18.1152	18.5652	0	0	0	0	24.2717	26.065
Fn1	25.0523	24.7897	21.1892	24.2717	22.6387	0	2.57543	4.26104
Gpc1	0	0	0	13.6754	15.4742	15.2752	7.04285	1.25609
Gpi	0	0	0	0	0	0	2.74199	4.10639
Hnrnpa2b1	0	0	25.0523	0	0	21.1892	0	2.77371
Hsp90ab1	18.5652	20.7994	0	15.4742	18.1152	13.6754	13.6754	5.63531
Hspa1a	0	13.6754	0	0	0	0	0	0
Igfbp2	0	0	0	0	0	0	4.17716	1.32511
Igfbp5	0	0	0	0	0	0	5.69717	2.57543
Klkb1	24.2717	20.4397	0	20.4397	0	0	0	0
Lgi3	0	0	0	0	0	0	0	0
Masp1	0	0	0	0	0	10.9731	15.4742	13.6754
Ncan	0	0	0	0	0	0	4.10639	2.69814
Nid1	0	10.9731	0	20.9875	20.9875	18.1152	26.065	21.1892
Pdgfa	25.7563	25.4749	25.7563	18.1152	0	0	0	1.30486
Plod3	0	0	0	0	0	0	2.57543	1.25662
Pnlip	0	0	0	24.5395	24.5395	24.7897	26.4266	26.4266
Ppia	13.6754	15.4742	26.065	0	0	20.9875	2.77666	4.15582
Ptn	0	15.2752	25.4749	25.7563	25.4749	25.7563	20.7994	20.7994
Ptprz1	15.4742	20.9875	26.4266	25.0523	25.0523	26.4266	24.7897	22.6387
Qsox1	0	0	0	0	0	0	0	1.29791
Sdcbp	0	0	0	0	0	18.5652	4.26104	2.74199
Sema3a	0	0	0	0	0	0	4.15582	2.75929
Sema3d	0	0	0	0	0	0	2.73209	2.79623
Serpinc1	21.1892	22.6387	0	22.6387	18.8208	0	0	2.57543
Serpine2	0	0	24.2717	25.4749	25.7563	25.0523	21.1892	24.5395
Smoc1	0	0	0	0	0	24.5395	10.9731	10.9731
Sparcl1	0	0	0	0	20.7994	24.2717	20.9875	20.9875
Spock2	0	0	0	0	0	15.4742	5.63531	0
Spon1	20.4397	7.04285	22.6387	26.4266	26.4266	26.065	22.6387	24.7897
Tcn2	0	0	0	0	0	0	4.30067	15.2752
Tgfbi	24.5395	18.1152	0	0	0	0	0	0
Thbs4	22.6387	24.5395	0	0	0	0	0	0
Timp1	0	0	0	0	0	0	4.21723	4.30067
Timp2	0	0	0	0	0	0	2.77371	0
Tnr	0	0	0	0	0	0	25.4749	25.7563
Txn	15.2752	0	0	0	0	0	0	0
Vcan	0	0	0	0	0	0	18.8208	18.8208

### Sheet: Oligo_Norm_filtered_STRING
Gene	Intensity.Oligo_6H_C1	Intensity.Oligo_6H_C2	Intensity.Oligo_6H_C3	Intensity.Oligo_48H_C1	Intensity.Oligo_48H_C2	Intensity.Oligo_48H_C3	Intensity.OL_5d_C1	Intensity.OL_5d_C2	Intensity.OL_5d_C3
Adamts4	0	0	0	14.444	17.8239	15.1271	15.1271	15.1271	15.1271
Apod	0	0	0	0	0	0	8.71448	10.0103	1.18769
App	23.5414	0	0	23.5414	18.1636	19.8108	19.8108	19.8108	25.6505
Asah1	0	0	0	0	0	0	3.50591	3.64591	1.18354
Atrn	0	0	0	0	0	0	0	0	3.63725
Bcan	0	0	0	17.8239	0	15.3068	14.9205	15.3068	17.8239
Cd9	0	0	0	12.8869	0	0	0	0	0
Col11a1	0	0	0	0	0	0	0	0	1.19121
Col11a2	0	0	0	0	0	0	0	0	8.27288
Cpe	0	0	0	0	0	0	12.7778	8.62169	0
Cst3	0	0	23.5414	18.1636	0	23.5414	18.1636	18.1636	18.1636
Ctsb	0	0	0	0	0	0	3.56924	0	12.7778
Ctsl	0	0	0	16.528	0	18.1636	23.5414	23.5414	19.8108
Dpp7	0	0	0	0	0	0	0	0	8.44914
Enpp2	0	0	0	15.3068	19.8108	0	17.8239	17.8239	14.9205
Fabp5	0	0	0	0	0	0	3.64591	13.019	1.15588
Gpc1	0	0	0	0	0	0	8.27288	0	8.71448
Gsn	0	0	0	0	0	0	14.444	13.1515	14.444
Hnrnpa2b1	0	0	0	0	0	0	0	3.50591	3.64591
Hsp90ab1	0	0	0	0	0	0	0	4.79693	0
Lgi3	0	0	0	14.9205	0	17.8239	16.528	14.9205	14.6728
Masp1	0	0	0	0	0	0	8.44914	11.391	10.094
Nid1	0	0	0	0	0	0	8.62169	3.63725	8.62169
Npc2	0	0	0	0	0	0	0	0	12.8869
Pcolce	0	0	0	0	0	0	12.8869	8.44914	10.0103
Plod3	0	0	0	0	0	0	2.35607	0	1.15387
Pnlip	0	0	0	25.6505	25.6505	25.6505	25.6505	25.6505	23.5414
Ptn	0	0	0	0	0	0	13.1515	14.444	13.1515
Qsox1	0	0	0	0	0	0	0	0	2.35607
Scrg1	0	0	0	0	0	14.9205	4.79693	0	1.16992
Sdcbp	0	0	0	0	0	0	3.63725	3.56924	3.50591
Sema3d	0	0	0	13.1515	16.528	0	10.094	12.8869	3.56924
Serpine2	0	0	0	15.1271	0	14.444	15.3068	16.528	15.3068
Spon1	0	0	0	13.019	0	0	11.391	12.7778	4.79693
Tcn2	0	0	0	12.7778	0	0	13.019	8.71448	13.019
Timp1	0	0	0	0	0	0	0	8.27288	0
Tnr	25.6505	25.6505	25.6505	19.8108	23.5414	16.528	14.6728	14.6728	16.528
Vcan	0	0	0	14.6728	0	14.6728	10.0103	10.094	11.391

### Sheet: OPC_GO TERMS
#term ID	term description	observed gene count	background gene count	strength	false discovery rate	matching proteins in your network (IDs)	matching proteins in your network (labels)
GO:0005576	Extracellular region	60	1081	1.05	3.19e-58	10116.ENSRNOP00000001921,10116.ENSRNOP00000002507,10116.ENSRNOP00000003349,10116.ENSRNOP00000003748,10116.ENSRNOP00000004290,10116.ENSRNOP00000004713,10116.ENSRNOP00000005311,10116.ENSRNOP00000005934,10116.ENSRNOP00000007175,10116.ENSRNOP00000007947,10116.ENSRNOP00000008719,10116.ENSRNOP00000009283,10116.ENSRNOP00000009467,10116.ENSRNOP00000009489,10116.ENSRNOP00000013563,10116.ENSRNOP00000013745…	Plod3,Masp1,Nid1,Serpinc1,Timp2,Adamts4,Col1a1,Tcn2,Cst3,Smoc1,Ptprz1,Dnase1,Pzp,Sema3d,Sdcbp,Timp1,Ctsb,Lgi3,Hnrnpa2b1,Ptn,Tgfbi,Col1a2,Txn1,Klkb1,Fn1,Sparcl1,Serpine2,Igfbp2,Igfbp5,Pnlip,Ctsl,Bcan,Cd9,Hsp90ab1,Gpi,Sema3a,Apob,App,Vcan,Enpp2,Agrn,Col4a1,Col4a2,Qsox1,Cpe,Col11a1,Ncan,Apod,Gpc1,C3,Comp,Hspa1a,Tnr,Col2a1,Apoe,Ppia,Spon1,Thbs4,Asah1,Pdgfa
GO:0005615	Extracellular space	51	771	1.12	1.37e-47	10116.ENSRNOP00000001921,10116.ENSRNOP00000002507,10116.ENSRNOP00000003748,10116.ENSRNOP00000004290,10116.ENSRNOP00000004713,10116.ENSRNOP00000005311,10116.ENSRNOP00000005934,10116.ENSRNOP00000007175,10116.ENSRNOP00000007947,10116.ENSRNOP00000008719,10116.ENSRNOP00000009467,10116.ENSRNOP00000009489,10116.ENSRNOP00000013563,10116.ENSRNOP00000013745,10116.ENSRNOP00000014178,10116.ENSRNOP00000015152…	Plod3,Masp1,Serpinc1,Timp2,Adamts4,Col1a1,Tcn2,Cst3,Smoc1,Ptprz1,Pzp,Sema3d,Sdcbp,Timp1,Ctsb,Hnrnpa2b1,Ptn,Tgfbi,Col1a2,Klkb1,Fn1,Sparcl1,Serpine2,Igfbp2,Igfbp5,Pnlip,Ctsl,Bcan,Cd9,Gpi,Sema3a,Apob,App,Enpp2,Agrn,Col4a1,Col4a2,Qsox1,Cpe,Col11a1,Apod,Gpc1,C3,Comp,Tnr,Col2a1,Apoe,Ppia,Thbs4,Asah1,Pdgfa
GO:0062023	Collagen-containing extracellular matrix	26	179	1.46	5.75e-28	10116.ENSRNOP00000001921,10116.ENSRNOP00000003349,10116.ENSRNOP00000004290,10116.ENSRNOP00000005311,10116.ENSRNOP00000007175,10116.ENSRNOP00000007947,10116.ENSRNOP00000008719,10116.ENSRNOP00000013745,10116.ENSRNOP00000016088,10116.ENSRNOP00000016389,10116.ENSRNOP00000016423,10116.ENSRNOP00000019772,10116.ENSRNOP00000020357,10116.ENSRNOP00000020919,10116.ENSRNOP00000025496,10116.ENSRNOP00000045935…	Plod3,Nid1,Timp2,Col1a1,Cst3,Smoc1,Ptprz1,Timp1,Ptn,Tgfbi,Col1a2,Fn1,Sparcl1,Serpine2,Bcan,Vcan,Agrn,Col4a1,Col4a2,Col11a1,Ncan,Gpc1,Comp,Tnr,Col2a1,Thbs4
GO:0031012	Extracellular matrix	29	281	1.32	6.35e-28	10116.ENSRNOP00000001921,10116.ENSRNOP00000003349,10116.ENSRNOP00000004290,10116.ENSRNOP00000004713,10116.ENSRNOP00000005311,10116.ENSRNOP00000007175,10116.ENSRNOP00000007947,10116.ENSRNOP00000008719,10116.ENSRNOP00000013745,10116.ENSRNOP00000016088,10116.ENSRNOP00000016389,10116.ENSRNOP00000016423,10116.ENSRNOP00000019772,10116.ENSRNOP00000020357,10116.ENSRNOP00000020919,10116.ENSRNOP00000025496…	Plod3,Nid1,Timp2,Adamts4,Col1a1,Cst3,Smoc1,Ptprz1,Timp1,Ptn,Tgfbi,Col1a2,Fn1,Sparcl1,Serpine2,Bcan,Vcan,Agrn,Col4a1,Col4a2,Col11a1,Ncan,Gpc1,Comp,Tnr,Col2a1,Apoe,Spon1,Thbs4
GO:0005604	Basement membrane	13	88	1.47	5.41e-13	10116.ENSRNOP00000003349,10116.ENSRNOP00000004290,10116.ENSRNOP00000007175,10116.ENSRNOP00000007947,10116.ENSRNOP00000013745,10116.ENSRNOP00000016088,10116.ENSRNOP00000016389,10116.ENSRNOP00000019772,10116.ENSRNOP00000050623,10116.ENSRNOP00000054197,10116.ENSRNOP00000054270,10116.ENSRNOP00000071077,10116.ENSRNOP00000074259	Nid1,Timp2,Cst3,Smoc1,Timp1,Ptn,Tgfbi,Fn1,Agrn,Col4a1,Col4a2,Col2a1,Thbs4
GO:0071944	Cell periphery	43	3332	0.41	8.77e-10	10116.ENSRNOP00000001921,10116.ENSRNOP00000003349,10116.ENSRNOP00000004290,10116.ENSRNOP00000004713,10116.ENSRNOP00000005311,10116.ENSRNOP00000005934,10116.ENSRNOP00000007175,10116.ENSRNOP00000007947,10116.ENSRNOP00000008719,10116.ENSRNOP00000009489,10116.ENSRNOP00000013563,10116.ENSRNOP00000013745,10116.ENSRNOP00000014178,10116.ENSRNOP00000016088,10116.ENSRNOP00000016389,10116.ENSRNOP00000016423…	Plod3,Nid1,Timp2,Adamts4,Col1a1,Tcn2,Cst3,Smoc1,Ptprz1,Sema3d,Sdcbp,Timp1,Ctsb,Ptn,Tgfbi,Col1a2,Fn1,Sparcl1,Serpine2,Igfbp2,Ctsl,Bcan,Cd9,Hsp90ab1,Gpi,Sema3a,App,Vcan,Agrn,Col4a1,Col4a2,Cpe,Col11a1,Ncan,Gpc1,C3,Comp,Hspa1a,Tnr,Col2a1,Apoe,Spon1,Thbs4
GO:0099535	Synapse-associated extracellular matrix	6	9	2.13	1.35e-08	10116.ENSRNOP00000008719,10116.ENSRNOP00000020357,10116.ENSRNOP00000025496,10116.ENSRNOP00000045935,10116.ENSRNOP00000062123,10116.ENSRNOP00000068101	Ptprz1,Sparcl1,Bcan,Vcan,Ncan,Tnr
GO:0098644	Complex of collagen trimers	6	15	1.9	1.27e-07	10116.ENSRNOP00000005311,10116.ENSRNOP00000016423,10116.ENSRNOP00000054197,10116.ENSRNOP00000054270,10116.ENSRNOP00000061595,10116.ENSRNOP00000071077	Col1a1,Col1a2,Col4a1,Col4a2,Col11a1,Col2a1
GO:0072534	Perineuronal net	5	7	2.16	3.78e-07	10116.ENSRNOP00000008719,10116.ENSRNOP00000025496,10116.ENSRNOP00000045935,10116.ENSRNOP00000062123,10116.ENSRNOP00000068101	Ptprz1,Bcan,Vcan,Ncan,Tnr
GO:0009986	Cell surface	17	586	0.76	5.56e-07	10116.ENSRNOP00000004290,10116.ENSRNOP00000005934,10116.ENSRNOP00000014178,10116.ENSRNOP00000016088,10116.ENSRNOP00000020919,10116.ENSRNOP00000025462,10116.ENSRNOP00000025496,10116.ENSRNOP00000026633,10116.ENSRNOP00000026920,10116.ENSRNOP00000041613,10116.ENSRNOP00000045935,10116.ENSRNOP00000050623,10116.ENSRNOP00000066597,10116.ENSRNOP00000066885,10116.ENSRNOP00000068101,10116.ENSRNOP00000071702…	Timp2,Tcn2,Ctsb,Ptn,Serpine2,Ctsl,Bcan,Cd9,Hsp90ab1,App,Vcan,Agrn,Gpc1,C3,Tnr,Apoe,Pdgfa
GO:0005581	Collagen trimer	6	39	1.49	1.21e-05	10116.ENSRNOP00000005311,10116.ENSRNOP00000016423,10116.ENSRNOP00000054197,10116.ENSRNOP00000054270,10116.ENSRNOP00000061595,10116.ENSRNOP00000071077	Col1a1,Col1a2,Col4a1,Col4a2,Col11a1,Col2a1
GO:0005583	Fibrillar collagen trimer	4	11	1.86	9.87e-05	10116.ENSRNOP00000005311,10116.ENSRNOP00000016423,10116.ENSRNOP00000061595,10116.ENSRNOP00000071077	Col1a1,Col1a2,Col11a1,Col2a1
GO:0044297	Cell body	15	730	0.61	0.0003	10116.ENSRNOP00000004290,10116.ENSRNOP00000007175,10116.ENSRNOP00000008719,10116.ENSRNOP00000015152,10116.ENSRNOP00000016447,10116.ENSRNOP00000020919,10116.ENSRNOP00000025462,10116.ENSRNOP00000026920,10116.ENSRNOP00000039779,10116.ENSRNOP00000041613,10116.ENSRNOP00000061172,10116.ENSRNOP00000064368,10116.ENSRNOP00000066597,10116.ENSRNOP00000067749,10116.ENSRNOP00000071702	Timp2,Cst3,Ptprz1,Hnrnpa2b1,Txn1,Serpine2,Ctsl,Hsp90ab1,Apob,App,Cpe,Apod,Gpc1,Hspa1a,Apoe
GO:0043025	Neuronal cell body	14	648	0.64	0.00037	10116.ENSRNOP00000004290,10116.ENSRNOP00000007175,10116.ENSRNOP00000008719,10116.ENSRNOP00000015152,10116.ENSRNOP00000016447,10116.ENSRNOP00000020919,10116.ENSRNOP00000025462,10116.ENSRNOP00000026920,10116.ENSRNOP00000039779,10116.ENSRNOP00000041613,10116.ENSRNOP00000061172,10116.ENSRNOP00000064368,10116.ENSRNOP00000066597,10116.ENSRNOP00000071702	Timp2,Cst3,Ptprz1,Hnrnpa2b1,Txn1,Serpine2,Ctsl,Hsp90ab1,Apob,App,Cpe,Apod,Gpc1,Apoe
GO:0036477	Somatodendritic compartment	16	953	0.53	0.0015	10116.ENSRNOP00000004290,10116.ENSRNOP00000007175,10116.ENSRNOP00000008719,10116.ENSRNOP00000015152,10116.ENSRNOP00000016447,10116.ENSRNOP00000020919,10116.ENSRNOP00000025462,10116.ENSRNOP00000025496,10116.ENSRNOP00000026920,10116.ENSRNOP00000036472,10116.ENSRNOP00000039779,10116.ENSRNOP00000041613,10116.ENSRNOP00000061172,10116.ENSRNOP00000064368,10116.ENSRNOP00000066597,10116.ENSRNOP00000071702	Timp2,Cst3,Ptprz1,Hnrnpa2b1,Txn1,Serpine2,Ctsl,Bcan,Hsp90ab1,Sema3a,Apob,App,Cpe,Apod,Gpc1,Apoe
GO:0070062	Extracellular exosome	5	63	1.2	0.0021	10116.ENSRNOP00000013563,10116.ENSRNOP00000015152,10116.ENSRNOP00000019772,10116.ENSRNOP00000026633,10116.ENSRNOP00000061072	Sdcbp,Hnrnpa2b1,Fn1,Cd9,Qsox1
GO:0031982	Vesicle	19	1510	0.4	0.0081	10116.ENSRNOP00000005311,10116.ENSRNOP00000007175,10116.ENSRNOP00000009283,10116.ENSRNOP00000013563,10116.ENSRNOP00000014178,10116.ENSRNOP00000015104,10116.ENSRNOP00000015152,10116.ENSRNOP00000019772,10116.ENSRNOP00000020919,10116.ENSRNOP00000023068,10116.ENSRNOP00000025462,10116.ENSRNOP00000026633,10116.ENSRNOP00000026920,10116.ENSRNOP00000039779,10116.ENSRNOP00000041613,10116.ENSRNOP00000061072…	Col1a1,Cst3,Dnase1,Sdcbp,Ctsb,Lgi3,Hnrnpa2b1,Fn1,Serpine2,Igfbp2,Ctsl,Cd9,Hsp90ab1,Apob,App,Qsox1,Cpe,Gpc1,Apoe
GO:0005584	Collagen type I trimer	2	2	2.3	0.0115	10116.ENSRNOP00000005311,10116.ENSRNOP00000016423	Col1a1,Col1a2
GO:0045202	Synapse	17	1317	0.41	0.0144	10116.ENSRNOP00000008719,10116.ENSRNOP00000013563,10116.ENSRNOP00000015104,10116.ENSRNOP00000015152,10116.ENSRNOP00000016088,10116.ENSRNOP00000020357,10116.ENSRNOP00000020919,10116.ENSRNOP00000025496,10116.ENSRNOP00000041613,10116.ENSRNOP00000045935,10116.ENSRNOP00000050623,10116.ENSRNOP00000061172,10116.ENSRNOP00000062123,10116.ENSRNOP00000066597,10116.ENSRNOP00000068101,10116.ENSRNOP00000071702…	Ptprz1,Sdcbp,Lgi3,Hnrnpa2b1,Ptn,Sparcl1,Serpine2,Bcan,App,Vcan,Agrn,Cpe,Ncan,Gpc1,Tnr,Apoe,Thbs4
GO:1990777	Lipoprotein particle	3	20	1.48	0.0144	10116.ENSRNOP00000039779,10116.ENSRNOP00000041613,10116.ENSRNOP00000071702	Apob,App,Apoe
GO:0034363	Intermediate-density lipoprotein particle	2	3	2.13	0.0164	10116.ENSRNOP00000039779,10116.ENSRNOP00000071702	Apob,Apoe
GO:0045177	Apical part of cell	8	326	0.69	0.0164	10116.ENSRNOP00000014178,10116.ENSRNOP00000019772,10116.ENSRNOP00000023068,10116.ENSRNOP00000025462,10116.ENSRNOP00000026633,10116.ENSRNOP00000026920,10116.ENSRNOP00000041613,10116.ENSRNOP00000067749	Ctsb,Fn1,Igfbp2,Ctsl,Cd9,Hsp90ab1,App,Hspa1a
GO:0016324	Apical plasma membrane	7	254	0.74	0.0189	10116.ENSRNOP00000014178,10116.ENSRNOP00000019772,10116.ENSRNOP00000023068,10116.ENSRNOP00000025462,10116.ENSRNOP00000026633,10116.ENSRNOP00000026920,10116.ENSRNOP00000067749	Ctsb,Fn1,Igfbp2,Ctsl,Cd9,Hsp90ab1,Hspa1a
GO:0005587	Collagen type IV trimer	2	4	2	0.0222	10116.ENSRNOP00000054197,10116.ENSRNOP00000054270	Col4a1,Col4a2
GO:0036454	Growth factor complex	2	6	1.82	0.0364	10116.ENSRNOP00000023530,10116.ENSRNOP00000074787	Igfbp5,Pdgfa
GO:0042627	Chylomicron	2	6	1.82	0.0364	10116.ENSRNOP00000039779,10116.ENSRNOP00000071702	Apob,Apoe
GO:0043005	Neuron projection	16	1344	0.38	0.0389	10116.ENSRNOP00000004290,10116.ENSRNOP00000007175,10116.ENSRNOP00000008719,10116.ENSRNOP00000015152,10116.ENSRNOP00000016447,10116.ENSRNOP00000025462,10116.ENSRNOP00000025496,10116.ENSRNOP00000026920,10116.ENSRNOP00000029515,10116.ENSRNOP00000036472,10116.ENSRNOP00000041613,10116.ENSRNOP00000045935,10116.ENSRNOP00000050623,10116.ENSRNOP00000061172,10116.ENSRNOP00000064368,10116.ENSRNOP00000071702	Timp2,Cst3,Ptprz1,Hnrnpa2b1,Txn1,Ctsl,Bcan,Hsp90ab1,Gpi,Sema3a,App,Vcan,Agrn,Cpe,Apod,Apoe
GO:0031232	Extrinsic component of external side of plasma membrane	2	7	1.76	0.043	10116.ENSRNOP00000020919,10116.ENSRNOP00000071702	Serpine2,Apoe
GO:0034362	Low-density lipoprotein particle	2	7	1.76	0.043	10116.ENSRNOP00000039779,10116.ENSRNOP00000071702	Apob,Apoe

### Sheet: Oligo_GO TERMS
#term ID	term description	observed gene count	background gene count	strength	false discovery rate	matching proteins in your network (IDs)	matching proteins in your network (labels)
GO:0005576	Extracellular region	38	1081	1.05	3.44e-37	10116.ENSRNOP00000001921,10116.ENSRNOP00000002507,10116.ENSRNOP00000003349,10116.ENSRNOP00000004713,10116.ENSRNOP00000005934,10116.ENSRNOP00000007175,10116.ENSRNOP00000009489,10116.ENSRNOP00000013563,10116.ENSRNOP00000013745,10116.ENSRNOP00000014178,10116.ENSRNOP00000015104,10116.ENSRNOP00000015152,10116.ENSRNOP00000016076,10116.ENSRNOP00000016088,10116.ENSRNOP00000017271,10116.ENSRNOP00000017888…	Plod3,Masp1,Nid1,Adamts4,Tcn2,Cst3,Sema3d,Sdcbp,Timp1,Ctsb,Lgi3,Hnrnpa2b1,Npc2,Ptn,Dpp7,Scrg1,Serpine2,Pnlip,Ctsl,Bcan,Gsn,Cd9,Hsp90ab1,Atrn,App,Vcan,Enpp2,Col11a2,Qsox1,Cpe,Col11a1,Apod,Fabp5,Gpc1,Tnr,Pcolce,Spon1,Asah1
GO:0005615	Extracellular space	31	771	1.11	8.87e-28	10116.ENSRNOP00000001921,10116.ENSRNOP00000002507,10116.ENSRNOP00000004713,10116.ENSRNOP00000005934,10116.ENSRNOP00000007175,10116.ENSRNOP00000009489,10116.ENSRNOP00000013563,10116.ENSRNOP00000013745,10116.ENSRNOP00000014178,10116.ENSRNOP00000015152,10116.ENSRNOP00000016076,10116.ENSRNOP00000016088,10116.ENSRNOP00000020919,10116.ENSRNOP00000024065,10116.ENSRNOP00000025462,10116.ENSRNOP00000025496…	Plod3,Masp1,Adamts4,Tcn2,Cst3,Sema3d,Sdcbp,Timp1,Ctsb,Hnrnpa2b1,Npc2,Ptn,Serpine2,Pnlip,Ctsl,Bcan,Gsn,Cd9,Atrn,App,Enpp2,Col11a2,Qsox1,Cpe,Col11a1,Apod,Fabp5,Gpc1,Tnr,Pcolce,Asah1
GO:0031012	Extracellular matrix	15	281	1.23	2.35e-12	10116.ENSRNOP00000001921,10116.ENSRNOP00000003349,10116.ENSRNOP00000004713,10116.ENSRNOP00000007175,10116.ENSRNOP00000013745,10116.ENSRNOP00000016088,10116.ENSRNOP00000020919,10116.ENSRNOP00000025496,10116.ENSRNOP00000028847,10116.ENSRNOP00000045935,10116.ENSRNOP00000048846,10116.ENSRNOP00000061595,10116.ENSRNOP00000066597,10116.ENSRNOP00000068101,10116.ENSRNOP00000074092	Plod3,Nid1,Adamts4,Cst3,Timp1,Ptn,Serpine2,Bcan,Atrn,Vcan,Col11a2,Col11a1,Gpc1,Tnr,Spon1
GO:0062023	Collagen-containing extracellular matrix	12	179	1.33	1.06e-10	10116.ENSRNOP00000001921,10116.ENSRNOP00000003349,10116.ENSRNOP00000007175,10116.ENSRNOP00000013745,10116.ENSRNOP00000016088,10116.ENSRNOP00000020919,10116.ENSRNOP00000025496,10116.ENSRNOP00000028847,10116.ENSRNOP00000045935,10116.ENSRNOP00000061595,10116.ENSRNOP00000066597,10116.ENSRNOP00000068101	Plod3,Nid1,Cst3,Timp1,Ptn,Serpine2,Bcan,Atrn,Vcan,Col11a1,Gpc1,Tnr
GO:0009986	Cell surface	12	586	0.82	4.4e-05	10116.ENSRNOP00000005934,10116.ENSRNOP00000014178,10116.ENSRNOP00000016088,10116.ENSRNOP00000020919,10116.ENSRNOP00000025462,10116.ENSRNOP00000025496,10116.ENSRNOP00000026633,10116.ENSRNOP00000026920,10116.ENSRNOP00000041613,10116.ENSRNOP00000045935,10116.ENSRNOP00000066597,10116.ENSRNOP00000068101	Tcn2,Ctsb,Ptn,Serpine2,Ctsl,Bcan,Cd9,Hsp90ab1,App,Vcan,Gpc1,Tnr
GO:0071944	Cell periphery	25	3332	0.38	0.00024	10116.ENSRNOP00000001921,10116.ENSRNOP00000003349,10116.ENSRNOP00000004713,10116.ENSRNOP00000005934,10116.ENSRNOP00000007175,10116.ENSRNOP00000009489,10116.ENSRNOP00000013563,10116.ENSRNOP00000013745,10116.ENSRNOP00000014178,10116.ENSRNOP00000016088,10116.ENSRNOP00000020919,10116.ENSRNOP00000025462,10116.ENSRNOP00000025496,10116.ENSRNOP00000025857,10116.ENSRNOP00000026633,10116.ENSRNOP00000026920…	Plod3,Nid1,Adamts4,Tcn2,Cst3,Sema3d,Sdcbp,Timp1,Ctsb,Ptn,Serpine2,Ctsl,Bcan,Gsn,Cd9,Hsp90ab1,Atrn,App,Vcan,Col11a2,Cpe,Col11a1,Gpc1,Tnr,Spon1
GO:0072534	Perineuronal net	3	7	2.14	0.00078	10116.ENSRNOP00000025496,10116.ENSRNOP00000045935,10116.ENSRNOP00000068101	Bcan,Vcan,Tnr
GO:0005604	Basement membrane	5	88	1.26	0.0016	10116.ENSRNOP00000003349,10116.ENSRNOP00000007175,10116.ENSRNOP00000013745,10116.ENSRNOP00000016088,10116.ENSRNOP00000028847	Nid1,Cst3,Timp1,Ptn,Atrn
GO:0031982	Vesicle	15	1510	0.5	0.0037	10116.ENSRNOP00000007175,10116.ENSRNOP00000013563,10116.ENSRNOP00000014178,10116.ENSRNOP00000015104,10116.ENSRNOP00000015152,10116.ENSRNOP00000017271,10116.ENSRNOP00000020919,10116.ENSRNOP00000025462,10116.ENSRNOP00000025857,10116.ENSRNOP00000026633,10116.ENSRNOP00000026920,10116.ENSRNOP00000041613,10116.ENSRNOP00000061072,10116.ENSRNOP00000061172,10116.ENSRNOP00000066597	Cst3,Sdcbp,Ctsb,Lgi3,Hnrnpa2b1,Dpp7,Serpine2,Ctsl,Gsn,Cd9,Hsp90ab1,App,Qsox1,Cpe,Gpc1
GO:0070062	Extracellular exosome	4	63	1.31	0.0077	10116.ENSRNOP00000013563,10116.ENSRNOP00000015152,10116.ENSRNOP00000026633,10116.ENSRNOP00000061072	Sdcbp,Hnrnpa2b1,Cd9,Qsox1
GO:0005764	Lysosome	7	357	0.8	0.0124	10116.ENSRNOP00000007175,10116.ENSRNOP00000014178,10116.ENSRNOP00000016076,10116.ENSRNOP00000017271,10116.ENSRNOP00000025462,10116.ENSRNOP00000026920,10116.ENSRNOP00000074724	Cst3,Ctsb,Npc2,Dpp7,Ctsl,Hsp90ab1,Asah1
GO:0043025	Neuronal cell body	9	648	0.65	0.014	10116.ENSRNOP00000007175,10116.ENSRNOP00000015152,10116.ENSRNOP00000020919,10116.ENSRNOP00000025462,10116.ENSRNOP00000026920,10116.ENSRNOP00000041613,10116.ENSRNOP00000061172,10116.ENSRNOP00000064368,10116.ENSRNOP00000066597	Cst3,Hnrnpa2b1,Serpine2,Ctsl,Hsp90ab1,App,Cpe,Apod,Gpc1
GO:0045202	Synapse	12	1317	0.47	0.0403	10116.ENSRNOP00000013563,10116.ENSRNOP00000015104,10116.ENSRNOP00000015152,10116.ENSRNOP00000016088,10116.ENSRNOP00000020919,10116.ENSRNOP00000025496,10116.ENSRNOP00000041613,10116.ENSRNOP00000045935,10116.ENSRNOP00000061172,10116.ENSRNOP00000064809,10116.ENSRNOP00000066597,10116.ENSRNOP00000068101	Sdcbp,Lgi3,Hnrnpa2b1,Ptn,Serpine2,Bcan,App,Vcan,Cpe,Fabp5,Gpc1,Tnr
GO:0036477	Somatodendritic compartment	10	953	0.53	0.0442	10116.ENSRNOP00000007175,10116.ENSRNOP00000015152,10116.ENSRNOP00000020919,10116.ENSRNOP00000025462,10116.ENSRNOP00000025496,10116.ENSRNOP00000026920,10116.ENSRNOP00000041613,10116.ENSRNOP00000061172,10116.ENSRNOP00000064368,10116.ENSRNOP00000066597	Cst3,Hnrnpa2b1,Serpine2,Ctsl,Bcan,Hsp90ab1,App,Cpe,Apod,Gpc1
